# First insights into the *Aurelia aurita* transcriptome response upon manipulation of its microbiome

**DOI:** 10.1101/2023.03.02.530776

**Authors:** Nancy Weiland-Bräuer, Vasiliki Koutsouveli, Daniela Langfeldt, Ruth A. Schmitz

## Abstract

The associated diverse microbiome contributes to the overall fitness of *Aurelia aurita*, particularly to asexual reproduction. However, how *A. aurita* maintains this specific microbiome or reacts to manipulations is unknown. In this report, the response of *A. aurita* to manipulations of its native microbiome was studied by a transcriptomics approach. Microbiome-manipulated polyps were generated by antibiotic treatment and challenging polyps with a non-native, native, and potentially pathogenic bacterium. Total RNA extraction followed by RNAseq resulted in over 155 million reads used for a *de novo* assembly. The transcriptome analysis showed that the antibiotic-induced change and resulting reduction of the microbiome significantly affected the host transcriptome, e.g., genes involved in processes related to immune response and defense mechanisms were highly upregulated. Similarly, manipulating the microbiome by challenging the polyp with a high load of bacteria (2 × 10^7^ cells/polyp) resulted in induced transcription of apoptosis-, defense-, and immune response genes. A second focus was on host-derived quorum sensing interference as a potential defense strategy. Quorum Quenching (QQ) activities and the respective encoding QQ-ORFs of *A. aurita* were identified by functional screening a cDNA-based expression library generated in *Escherichia coli*. Corresponding sequences were identified in the transcriptome assembly. Moreover, gene expression analysis revealed differential expression of QQ genes depending on the treatment, strongly suggesting QQ as an additional defense strategy. Overall, this study allows first insights into *A. aurita’s* response to manipulating its microbiome, thus paving the way for an in-depth analysis of the basal immune system and additional fundamental defense strategies.
