## Supplementary material for "First insights into the *Aurelia aurita* transcriptome response upon manipulation of its microbiome": Table S5

### Sheet: Tabelle2
qseqid	insert sequence (without Poly-A)	insert length [bps]	homology with A. aurita transcriptome assembly										homology identification using public databases
			transcript	gene	ident %	length	mismatch	qstart	qend	sstart	send	evalue	UniProt annotation	NCBI_BLASTn	evalue	NCBI_BLASTp	evalue	3PFDB+	evalue
QQ_Aa_1	AATACTCTGTATGGATCGGAGGCTCCATCTTGGCTTCACTCTCAACCTTCCAACAGATGTGGATCTCGAAGCAAGAATATGACGAATCTGGCCCATCCATCGTCCACAGGAAATGCTTCTAAATATCTCGAAGGAAGTTAAATCAAGAACTATACGTGTTCGAACCGTTTCAGTTTCAAAACTTTTCTTCTCACTCACGCCTCTCCTTGTTATATATGGTTGATAATTTTGCAAATCATTTCATTGTTAGTTTTGTACTGTGTATATATGTCCTCAAGTAGGGTGGATCATTTGAGACGAGCTATATATAACAAGAAGTAAATTCAAGCACCTCAACTGGCTTATGTTGTCTTGTCATTCTCTGATCGTCGTTTATTTATATTAATGCCAAATTATCGC…	448	TRINITY_DN66231_c3_g1_i2	TRINITY_DN66231_c3_g1	100	149	0	3	449	1262	1708	6.46e-96	Actin	Aurelia sp. SETO actb mRNA for beta-actin, complete cds, strain: KH1A	7e-130	beta-actin [Milnesium tardigradum]	0.0008	NONE	NONE
QQ_Aa_2	ATTGGTTTTCATCGTTGATATCAGGGCGAACAAGCCACAAGTAAAGATTGCTGTTAAAAAATTGTATGATATTGATGTGGCTAAAGTTAACACTCTTGTGAGGCCTGATGGACAAAAGAAAGCGTATGTGAGACTTGCCTCAGATTATGATGCATTGGATGTAGCAAACAAGATTGGCATCATATAAAGAGGGAGAAGAGAAATCGTTTATTCCTTATAAATACTTTTCAAAAATTC	237	TRINITY_DN56298_c1_g1_i1	TRINITY_DN56298_c1_g1	92.593	81	6	1	243	310	552	2.94e-46	RP-L23Ae	PREDICTED: Rhincodon typus ribosomal protein L23a (rpl23a), mRNA	2e-45	60S ribosomal protein L23a [Exaiptasia pallida]	2e-30	PF00276.20	1.7e-10
QQ_Aa_3	GAAGAGGCCAACCTTGCAGACCCAGCCGAGGACGAGACATCCCCTGAAACGCAAAATGATGAAGTAGCAGAAGTAGCAGATCCAACCCCTTTTATTTTTGGTCGTCGTCGCCGCCGCCGCCGAGTCATCCGACGTCGCCGAGTCATCTACCGTCGTCGCCGAGCCGTCCGACGTCGCCGATGCATCCACCGTCGTCGATTCATCTACCGTCGTCGATTCTACCGTCGTCGATTCATCTACCGTCGTCGATTCATCTACCGTCGTCGATTCTACCGTCGTCGATTCATCTCCCGTCGTCGATTCTACCGTCGTCGATTCATCTCCCGTCGTCGATTCATCTACCGCCGCCGTCGATCCAGCTTCCGTCGCCGTCGATCTAGCTTCCGCCGCCGTTTTGGG…	496	TRINITY_DN66347_c2_g1_i1	TRINITY_DN66347_c2_g1	100	33	0	99	1	485	387	1.28e-39	uncharacterized	Trichoplax adhaerens expressed protein (TRIADDRAFT_55948), partial mRNA	2e-23	NONE	NONE	NONE	NONE
QQ_Aa_4	CGCACTCGACTTTGAACAAGAAATGCTCACAGCATCAACCAGCTCAAGCTTGGAGAAGAGCTACGAATTACCTGACGGACAGGTCATCACCATCGGAAACGAGAGATTCAGGTGCCCAGAAACCCTCTTCCAACCCGCATTCATCGGAATGGAATCAAGCGGAATCCACGAGACCACATACAACTCAATCATGAAATGCGATGTCGACATCCGTAAGGACTTGTACGCCAACACCGTCTTGTCTGGAGGTACGACTATGTTCCCAGGTATCGCCGACAGAATGCAGAAGGAGATCGCTTCCCTCGCACCCTCAACCATGAAAATCAAGATCATCGCCCCACCAGAGAGGAAATACTCCGTATGGATCGGAGGCTCCATCTTGGCTTCACTCTCCACCTT…	609	TRINITY_DN67966_c1_g1_i2	TRINITY_DN67966_c1_g1	88.136	59	7	179	3	1644	1468	2.01e-28	Actin	Aurelia sp. 2017-HT mRNA for actin-1, complete cds	0	actin-2 [Aurelia sp. 2017-HT]	5e-159	PF00022.19	1.4e-63
QQ_Aa_5	GTCCCTCTGATGATATTGTTGGATGGTTTGCAACATGTGATGATGTTAACGAACAATCACTTTTAATCCATGAGTATTATTCTCGTGTTACTCAAAGTCCAATTCATTTGACAGTAGACACAACTTTAAAATCGGGGAGAATGAACATTAAAGCATATGTCAGTTCACCGATGGGAGTTCCAGGTGCAACCATGGGCACAATATTTACTCCAGTTAAATGTGAAATAACATGCACTGCACCAGAATCTGTGGCAGTTGACACATTCATGAAAAACAAAGGTGGTTCCAAGAAGCCGTTAGCACTCTTGTCGAATATTCAACATGTTGGCAGGTCATGTGACAAACTGATTGAGAGGCTTGGTCAAACAATCGAGTATGTCAATGATGTTTTGAATGGAA…	619	TRINITY_DN59928_c0_g1_i2	TRINITY_DN59928_c0_g1	100	206	0	620	3	858	241	6.94e-144	Eukaryotic translation initiation factor 3 subunit F	PREDICTED: Hydra vulgaris eukaryotic translation initiation factor 3 subunit F-like (LOC100202549), mRNA	1e-28	NONE	3e-66	PF13012.6	1.1e-2
QQ_Aa_6	CTTCAAGTGATCAAAGCTTTACAATCACTGAAATCAAGGGGTTATGTAAAGGAAAACTTCTGCTGGAGACATTACTATTGGTTCTTAAAGAATGAGGGAATTGAATACCTCCGGGAATACCTTCATCTTCCTCCTGAGATTGTACCAGCAACTCTGAGGAGGCAACCTAAAGCAGACACCACCAGAGCCAGACCAAGAGCCGCTGAGCCAAGAGGCGATGGAGGTCGTGAAGCTGACCGTGAACAATACAGACGTGGAGGTCAAATGGAGGGAAAACCTGCAGGACCTGGTGGAGATTTCAACCCTGAATTCCGTGGAGGTGCAAACGCTGGAATTGGTCGTGGACGTGGATTTGGAGCTCCACCATCCTAAGCCAAAGAAATGAACTTCATTTTGTTG…	418	TRINITY_DN66891_c0_g3_i3	TRINITY_DN66891_c0_g3	99.038	104	1	2	313	337	26	9.6e-62	40S ribosomal protein S10	PREDICTED: Amyelois transitella 40S ribosomal protein S10 (LOC106131147), mRNA	2e-28	NONE	NONE	NONE	NONE
QQ_Aa_7	CAGCATTATCAGGACCACCAAAGGCATCATATGCACATGCTCTGAGATGGTTTACTCACGTTTCTTCATATACTGATACAGAGAAAGCAGGATTTGGGGGCAGTAAAAAGAAGGTGGAAGAATATGGTCCTGCTGCAGGAGCAAAGAAAGCTGACAATGATGATGATTTTGATCTTTTTGGGTCTGATGATGAAGAAGAGGAAGCACCAGCTCCAAAACCTAAACCAAAAGACAAAGCAAAGGTAATTGCAAAATCAATGGTTATTCTAGATGTAAAACCATGGGATGATGAGACAGATATGAAGGAAATAGAAAATTACGTCCGAGCAATTGAAGCCGATGGACTTTTGTGGGGTTCATCAAAACTCTTACCGGTCGGTTATGGAATCAAAAAATTAC…	580	TRINITY_DN62829_c1_g1_i3	TRINITY_DN62829_c1_g1	92.473	93	7	246	524	443	721	1.03e-79	Elongation factor 1-beta	PREDICTED: Pocillopora damicornis elongation factor 1-beta-like (LOC113685738), mRNA	3e-41	NONE	NONE	PF00736.19	3.3e-34
QQ_Aa_8	ACCGTATCGTAATCTACGAATGTCTGTTCAAACATGGTGTCATTGTTGCCAAGAAAGACTTTAATTTATTGAAGCACCCAGAGTTAGAAACTGTACCAAATCTTCAAGTGATCAAAGCTTTACAATCACTGAAATCAAGGGGTTATGTAAAGGAAAACTTCTGCTGGAGACATTACTATTGGTTCTTAAAGAATGAGGGAATTGAATACCTCCGGGAATACCTTCATCTTCCTCCTGAGATTGTACCAGCAACTCTGAGGAGGCAACCTAAAGCAGACACCACCAGAGCCAGACCAAGAGCCGCTGAGCCAAGAGGCGATGGAGGTCGTGAAGCTGACCGTGAACAATACAGACGTGGAGGTCAAATGGAGGGAAAACCTGCAGGACCTGGTGGAGATT…	519	TRINITY_DN59454_c0_g2_i3	TRINITY_DN59454_c0_g2	83.333	30	5	102	13	12	101	2.61e-10	S10_plectin domain-containing protein	PREDICTED: Parasteatoda tepidariorum 40S ribosomal protein S10b-like (LOC107456407), mRNA	7e-42	NONE	NONE	NONE	NONE
QQ_Aa_9	CCAACTTTTTTGTACAAAGTTGTCCCCCATCAATGGATGCACACAACTTTTAACATTAAACAAAACATACAGCTTGTTTAGTATTTATGATTCGTAACGGT	101	TRINITY_DN65410_c1_g1_i2	TRINITY_DN65410_c1_g1	100	79	0	2	238	272	36	1.98e-48	uncharacterized	fwd: Homo sapiens mitochondrial methionyl-tRNA formyltransferase, mRNA (cDNA clone MGC:45479 IMAGE:5196677), complete cds; rev: Xenopus laevis T cell leukemia translocation altered S homeolog (tcta.S), mRNA	2e-24	NONE	NONE	NONE	NONE
QQ_Aa_10	GTGGGGAAGTGGATTGCAGGCAATGGAAGAGGCCCTTGCTCTCGAGAAGAAAGTCAATCAGGCTCTTCTAGATTTGCATGGAATGGCAAACACACACAATGACGCACAGATGACAGATTTCATCGAGGGCCACTTCTTGACACACCAGGTTGAGTCAATCAAGGAATTGGGTGAATATGTCACCAACTTGAAGCGTGTTGGACCTGGATTGGGTGAATACCAGTTTGACAGGGAAACACTCGAGTGATTAATGTCTTCACAAACCCAAATGGACTTCAGTAAAGAAGCACTTGCTTGTTATTTTCATGTTCTAGTTAAAAAAGTTGATTGAAGAAATGTACTTCCCTGTATGCACATTTATCTCATATCAAATGCAATGTTGATGAT	387	TRINITY_DN57828_c0_g1_i2	TRINITY_DN57828_c0_g1	100	129	0	387	1	795	409	3.73e-84	Ferritin	Galaxea astreata ferritin mRNA, complete cds	4e-31	ferritin [Conus araneosus]	8e-38	PF00210.24	1.2e-12
QQ_Aa_11	CCTGGAGTCCTTATCCAAGTTTACGAAGGGGAAAGGACACAAACAGTAAAAAACAACTTACTTGGAAAATTTGAGTTATCTGGCATACCACCTGCACCAAGAGGTGTTCCACAAATTGAGGTCACTTTTGACATTGATGCAAATGGTATTCTCAATGTGTCAGCTCAGGACAAAAGTACTGGCAAAGAAAACAGGATCACAATCTCAAACGACAAGGGAAGATTAACAAAGGAAGACATTGAACGCATGGTTTCAGAAGCAGAAAAATTCAAAGGTGAGGATGAGAAGGTGAAGCAAAAAATTCAGTCCAAGAACAATTTGGAGAGTTATGTCTACAACATGAAGCAAACTGTTGAAGATGAAAAGGTCAAGGATAAGATACCCGAAGAAGACAGGACA…	803	TRINITY_DN67869_c6_g1_i2	TRINITY_DN67869_c6_g1	100	262	0	787	2	2169	1384	2.83e-173	Heat shock cognate 71 kDa protein	Trichoplax adhaerens heat shock cognate protein 70 (TRIADDRAFT_38294), partial mRNA	3e-100	NONE	NONE	PF00012.20	5.9e-11
QQ_Aa_12	GGAAAAGAGGAGGCACCAGGAAAGAAACCCGTGGTTGTTAAATATGGAATAAATCATATTACAAACTTGGTTGAAAGCAAAAAGGCGCAGCTTGTTGTCATTGCACATGATGTTGACCCAATTGAGATCGTTGTCTGGCTTCCAGCCCTTTGCAGAAAGATGGGTGTCCCTTACTGCATTGTGAAAGGAAAAGCAAGACTTGGAAAGCTTGTACACAAGAAAACAGCCACAGCCGTTTGTGTGACTGCTACCAGGCAAGAAGACAAACACAACCTCGACAAATTAAGCGAAAGTGTCAAGGCTAACTACAATGACCGTTTTGACGAAATTCGTCGTCACTGGGGTGGTGGTGTTATGGGTTGCAAATCACAAGCCAAAGTTGCGAAGTTAGAGAAGGTC…	456	TRINITY_DN58929_c0_g1_i4	TRINITY_DN58929_c0_g1	100	152	0	3	458	452	907	5.46e-106	60S ribosomal protein L7a	PREDICTED: Exaiptasia pallida 60S ribosomal protein L7a (LOC110254855), mRNA	6e-68	NONE	NONE	PF01248.26	7.9e-06
QQ_Aa_13	CCAAGTCGTATGATTACCGCTGGCGTATGTGTTGTAGCGGCGTCATTAATTCAAAGCCTGTCACTGGTAGATGCTGTGGAACCAGCGCGTATGATTACCGTTGGAATAAGTGCTGCAACGGAAAACTCTGCTAAGCTAGCAACAGATTTATCGAAACATTTGATTAACAAAACATGAATTTATGATGCTATATAAACATATATTGATACGATATGATACTGATGCTTG	228	TRINITY_DN60110_c6_g1_i1	TRINITY_DN60110_c6_g1	98.684	76	1	3	230	1032	1259	5.93e-50	Galaxin	NONE	NONE	NONE	NONE	NONE	NONE
QQ_Aa_14	TGAATCTGATGATGATGATGTCTACTCAGGGCCTCCACATCCACAGCACCTATGTGAGAAATGCAAGAGGCTTGGACGTAATTGCAGTTCCAGATACTAGATGTTACTTCCTTTGAGAAAGGACTTCAATTTTGTAATGAACTGTGTCCATAGTAGTTTAGCCTAGTGTGGACTTACAAGACGACTTGGGCAAGTCCAAGCCTAGTGAAGCGTTGTACATTGAAGACACTCTAAAGACACTCTACTTTCCTAAGGCAGGACCTGTAAAGGTTTGCATCAAAATAGTATCACGATACAATCTATTAAGTTGAAAAATGACTACATGCACTTTGTATACT	338	TRINITY_DN66695_c2_g6_i1	TRINITY_DN66695_c2_g6	98.718	78	1	234	1	3	236	3.11e-48	zf-3CxxC domain-containing protein	PREDICTED: Chanos chanos zinc finger CCHC-type containing 24 (zcchc24), mRNA	0.07	PREDICTED: zinc finger CCHC domain-containing protein 24-like [Branchiostoma belcheri]	3e-06	NONE	NONE
QQ_Aa_15	TGCTGATGAAGATCGTTTTTGTGACTCGCGTCCAACTGGTAACTACCGTAACCCATGGAATTGCCACCATTTCATTACATGTGTAGCAGGCCACCCCGCACCATATGATCGACCATGCCACCCACTAACACTTGTATATGATCCAATGACTGATCGATGTGAACATAAAGAGATATGCCCATGCAAGCAGTTGTCTACCCCTACACCTCCGAAAAATCTCTGCACTGATAAACCAGATGGAAACTACATTTTGCCCGATGTATTCAAATATTTGGAATGTAAGAGTGGCCAAGAAATTTTGCATTTCTGCCCAGCAAAACAGATCTTTGCACCAGATGTGAATAAATGCAGAGCTGTAACTGCAGATGATAAAGTGACATTTTGCAACTTGAGACCAGA…	741	TRINITY_DN60663_c2_g1_i1	TRINITY_DN60663_c2_g1	94.382	178	10	203	736	1007	474	5.7e-123	Chitinase; chondroitin proteoglycan 2-like isoform X1	NONE	NONE	First hit: PREDICTED: uncharacterized protein LOC100197130 [Hydra vulgaris]; First annotated hit: chitin-binding domain protein cbd-1-like [Erpetoichthys calabaricus]	4E-29; 6e-11	PF01607.24	8.7e-05
QQ_Aa_16	ATTTCACTGAAGACGATGCTCCAGAATTTGGCTTTCGATAACTCCAAGAAGTCGACAAAATAAAATAAAGATGAACCCAGTTAAAAATCAAGCCGCTAGTCTCTTAGAAATTTTATCAATACTAAAATAAAATTTTCTCTTTAAATTTATATTTCAAAGGGAATATATGAATATT	175	TRINITY_DN67476_c1_g1_i7	TRINITY_DN67476_c1_g1	100	58	0	175	2	183	356	4.75e-33	Cystatin domain-containing protein; RNA-directed DNA polymerase;	NONE	NONE	NONE	NONE	NONE	NONE
QQ_Aa_17	AATCGATTCAACTCCTTTCAAGCAATGGTTTGAAAATCATTATGCTATTCCTCTTGGCAGAAAGAAGGGACAAAAGATGCCTGACGGTGAGGAAGACCCAGTAACCAAGAAGCGATCAAACCATGCACAGAGAAAAATTGATACCAGAAAATCATCTGGAAAACTTGACCAGCACATTGATGAACAGTTTAACACTGGTAGACTTTATGCATGCATTGCATCGCGCCCTGGACAGTCTGGAAGATGTGATGGCTATGTTCTGGAAGGAAAAGAACTAGACTTTTATTTGAAGAAGATCAGAGCTAAGAAAGGAAAATAAATAAATAAACTACCATGGAATGAATTTATCCCTCG	354	TRINITY_DN63536_c5_g1_i3	TRINITY_DN63536_c5_g1	100	118	0	2	355	176	529	1.21e-79	40S ribosomal protein S8	PREDICTED: Hydra vulgaris 40S ribosomal protein S8-like (LOC100204649), mRNA	4e-31	40S ribosomal protein S8-B [Zancudomyces culisetae]	9e-48	PF01201.22	3.3e-08
QQ_Aa_18	CCAACTTTTTTGTACAAAGTTGTCCCCGTTGATCTGTATTACTTTAAACCCTCGAGGCAATCCTGACCATCCTTCAAAATGGTACGGGAAGACAAATCAACATGGAAGACAAACTATTTCATGAGAATTGCTAGCTTCCTTGAAGAATATCCAAAATGCTTCTTGGTAAGTGCTGACAATGTTGGCTCAAAGCAGATGCAGCAGATCAGATTTGCATTGAGGGGCAGAGGTGAGGTATTGATGGGAAAAAATACCATGATGAGAAAAGCAATCAGGGGCCAGATCGCGAAGAACCCAGCTCTTGAGAAGCTACTGCCACACATAGTTGGAAACGTCGGCTTTGTCTTCACAAAAGAAGACCTTTTGGAAATCAGAGATGTCTTGTTGAGTAACCAGAAA…	1104	TRINITY_DN67727_c2_g1_i1	TRINITY_DN67727_c2_g1	99.597	248	1	771	28	3	746	9.85e-180	60S acidic ribosomal protein P0	PREDICTED: Hydra vulgaris 60S acidic ribosomal protein P0-like (LOC100203038), mRNA	1e-105	NONE	1e-118	PF00466.20	1.5e-21
QQ_Aa_19	GTCTGTGAAGCAACCATCGATAGTTCCTGATCAATTGGCATGCTTTGAAGAACCATACAGAAGCCAAGATGCCTGATTGTTACAACTGTGGGAAGTCCGGACATATATCAAGAAACTGTAATGCAACAGAGAAAACATGCTACCGCTGTGGTGAGTCCGGACACATCTCGAAGGACTGTCCAATGACTGATGGGAGCGATGATATCTTGTGCTACAAGTGCAAAAAGAGTGGTCATGTCGCGAAGAAGTGCACCGAAGAGGGTCTTGAGGAGTTGGCAGACACGCGCCTCTGCTATCGATGCGATCAAGTAGGCCATATTGCTCGTGATTGCTCCAAACCATCGAATTCCTCAAGCCGAAGCGACTCAAGCAAATGCTACAAGTGTGGCAACTCAGGTC…	834	TRINITY_DN53221_c0_g1_i1	TRINITY_DN53221_c0_g1	99.145	117	1	627	277	353	3	7.51e-97	DNA-binding protein HEXBP; universl minicircle; poly zincfinger;	PREDICTED: Selaginella moellendorffii serine/arginine-rich splicing factor RS2Z32 (LOC9650554), transcript variant X2, mRNA	0.0004	NONE	4e-44	PF00098.23	7.1e-09
QQ_Aa_20	CTGGTTCTGGCACAATCAGCGAACTTCGTGCTTTGATTGTTGGGTACGGAGATGGGGAACAAAATAACAGCTTCCAACTTGGTGCAAAACTCATACCAAAATAAACAAAGAGCAAGGACATCATTAGCTTAAACTTGAAACTTTATTCCAATAATTCGAACAGATATCATATTTATTTTATTTTATCAGATTTTTATCCCCTTTTCGCATAATATGCTTTGATTTGTTTTATTGGAAATATACTTGC	247	TRINITY_DN61695_c1_g1_i3	TRINITY_DN61695_c1_g1	98.78	82	1	2	247	1139	1384	2.89e-57	Dolichol phosphate-mannose biosynthesis regulatory protein; Formin-like	NONE	NONE	NONE	NONE	NONE	NONE
QQ_Aa_21	GATTTCTTGAAGAATCAAAACGGAAAGTATTGAAAAGGAAAGTTTCAATGTGCATTTTGTTATGTATAGTGCACGTTCATGGTATGATGTTTAATTGGCATGTCGTAGCATATTTCAGCGTGTAAACAAAAAAATTATTCACTGGAATGTCGTAAATATGAATTAACTAATTAGCCGC	178	TRINITY_DN65764_c2_g1_i2	TRINITY_DN65764_c2_g1	98.876	89	1	267	1	79	345	1.91e-55	Palmitoyltransferase	NONE	NONE	NONE	NONE	NONE	NONE
QQ_Aa_22	GGGCACGTGACCTCATGGAAAAGAAAGTTGCTATTGCTAATGTTTTTGCCCAGGATGAAATGATTGATGTGATTGGAGTTACCAAAGGACATGGCTTCAAAGGTGTTACATACCGTTGGGGAACAAAGAAACTTCAACGAAAGACACACAAAGGTCTCCGCAAGGTTGCCTGTATTGGAGCTTGGCATCCAGCCCGTGTCCAGTATTCTGTCCCAAGAGCTGGTCAGTGTGGGTACCATCATCGTGTAGACAGAAACAAGAAGATCTACCGTGTTGGTTCTGGCATCCATACCAAGGATGGAAAGGTCATCAAAAATAATGCTGCCACAAGTTATGACTTGACTGACAAGTCCATCACTCCAATGGGTGGATTCCCACATTACGGAGAAGTCAATGAAG…	692	TRINITY_DN65006_c4_g1_i4	TRINITY_DN65006_c4_g1	97.297	222	6	2	667	684	1349	1.72e-157	60S ribosomal protein L3-like	PREDICTED: Orbicella faveolata 60S ribosomal protein L3-like (LOC110062909), mRN	7e-101	NONE	NONE	PF00297.22	3.8e-81
QQ_Aa_23	AGAAGGGACAACAAGAGGAGATTGCGAAAAAGAGGACCAGAAGGAATGTAAAATTCCAGAGGTCTATTCAAGGTGCATCATTGGATGCTATTTTAGCCAAAAGAAATATGAAACCAGAAGTGAGAGTTGCACAAAGAGAACAAGCCCTCAAAGTTGCAAAGGAAAAGTCCAAGACAAAGAAATCAGATAAAAAGGTTTCATCCAAGTCTGCACCAAAACAGAAGAACAAGGCTGTCAAGAATGTCAAGTCTTCAGCACCTCGTGTTGGTGGAAAGAGATAAATATTGAATTTGATAAAAATTGTACATCTAAC	313	TRINITY_DN54936_c0_g2_i1	TRINITY_DN54936_c0_g2	100	103	0	2	310	408	100	6.66e-71	60S ribosomal protein L24; TRASH domain containing protein	PREDICTED: Hydra vulgaris 60S ribosomal protein L24-like (LOC100201805), mRNA	2e-28	NONE	NONE	NONE	NONE
QQ_Aa_24	GATCACACTACATCAAGAATGGGTGCCTATGCCTTCATCGAAGCATCCTCTCCTCGTAAAAGTGGACACGTTGCTCGTTTGATCAGCAAACCCCTTCTTTCAATTAAGTCAAAATGCATGACATTCTTTTACCACATGATGGCTGCTAAAGCGCAAATGATGGGAACTTTCAATGTTTATATCCAAAGAGGAAATTCTAAGAAAACATTGGTGTTTACCAAGAATTCACCACAAGGAAGTGAATGGAATAGACAGAGTATTCAGATACCTAGCTCAAGGACAAGTTTCAAGGTTATCTTCGAAGCAATTCGTGGAGCTGGTTACCAAGGTGACATTGCCATTGACGACGTCTCCTTCGTAGAGGGCCAATGCAATGATAAAATTCCACCCACTGCAGCA…	690	TRINITY_DN62372_c1_g1_i5	TRINITY_DN62372_c1_g1	100	230	0	690	1	1676	987	1.15e-156	MAM and LDL-receptor class A domain-containing protein 2; Metalloendopeptidase	PREDICTED: Lingula anatina MAM and LDL-receptor class A domain-containing protein 1-like (LOC106164419), mRNA	2e-07	NONE	NONE	NONE	NONE
QQ_Aa_25	AGCTGATCCTAAAGACTATAAAACATGTAATCTTGCCCGCGTCCCATCTCACGCCGTGCTTGCACGCAAAGATGCACAAATTGCAGGTTATCAGTCATTGCTCGCTAAAGTAGACACATTCCTCGCCAAACCTTCATCCGCGATAAATTATGGTAATGGAAGTCTCTTTTCAAAGAGCACTGTTAGTTTGGCAGTGGTTGATTCAGGGAAGCAATCATACGACAAGTATCTCGATACGGCCTACATGAATGATCTCTCAGTGTTTGATTCTTGCGTGCATAAACCCAAAGCTGGAGCAAGCTCAATGCAATACAACCTGTGGGCTCTCGCCATGGTGTTCTTTGTTTTCAAACTCTTTGTGTAAAATTCTTGGAAATCGCTGTGTTTGCTGAAAAGACG…	528	TRINITY_DN64223_c5_g1_i1	TRINITY_DN64223_c5_g1	98.864	176	2	3	530	816	289	3.78e-115	Serotransferrin	NONE	NONE	melanotransferrin isoform X2 [Larimichthys crocea]	1e-08	PF00405.17	8.5e-06
QQ_Aa_26	TGACAAATAATAATGAGAAACTGAAAAGCAAAGTTGTACTTTTGCAAAGAGAATTGGCTGCTTTACGTAATTTTGTAGCATTGAACAACCCAAGCCTTGTTGCTAAGGCTCCAGGTTTTTTTAGCTCGGCTGTGCCGAAATCTTGGTAATTCCAGTATTTATCTTAATGCACGGATAAGCCCAAAATCATAAATATGGTCGTGTCGACAGAGTATGCTAGACATACTGCTAAAGATTTAATAAATAATGAGCATGGTGGCTAGTCCATCAC	271	TRINITY_DN65256_c2_g1_i5	TRINITY_DN65256_c2_g1	100	91	0	2	274	1539	1267	4.74e-57	Gliding motility-associated-like protein	NONE	NONE	NONE	NONE	NONE	NONE
QQ_Aa_27	ATGGTCTTGAGCAGTACACAGAAGTAAAATCAGTCATCATCAAAATGGACCAGAAGAATGCTTAAAGAGACCAGAACTTCAAGACAATAATAAATTCATCATGCATATTTCATCGTTCATCATAAATCTCGATTGTAGTTTGTTGAAGGTGCCTTCTTAACTGAATGTGTCCAACTAGCTAAAAAAAAAAATTCCTAGCTTTTT	204	TRINITY_DN66515_c2_g2_i2	TRINITY_DN66515_c2_g2	100	66	0	2	199	1518	1715	1.48e-38	ProQ domain-containing protein; ganz viele andere noch	Aurelia aurita retinol dehydrogenase 1 (RDH1) mRNA, partial cds	2e-13	NONE	NONE	NONE	NONE
QQ_Aa_28	AAACCTTTCAGCTAGGCTGATCAACTATAAACCTAAGCAAGCTTCATTTAAAATACTGGTGCAAATGTGGGAAATGTTCATTGGAAAGCTTGGAGGACGCTAAAGAGTGTTGGTGCTGCACAGAAATGGAGGGCTGTATGCTATGGTTTTTATCTTATGCTCTTATAACATTACAAATATTAGAATATTTTAATTTTTGCAGGTGAACACCCAAGAGACATGTCCTGTTTTCTTTCAAAACCTCCCTCATCAAAGGAATTTCCACAAGATGTCACAGTTTAGTCTGTCAGCAAGGTCGTATTGCAATGGTGTCCTTGTTGGCTTTCCTGATTGCTGGTAGAAAGAACTTTGAAGAGAACTTTCCTGATTGTGGACCTTTATCATAATTTAATAATAATC…	506	TRINITY_DN68224_c2_g2_i1	TRINITY_DN68224_c2_g2	99.213	127	1	3	383	415	795	4.17e-85	YqaJ domain-containing protein; CCHC-type domain-containing protein	NONE	NONE	NONE	NONE	NONE	NONE
QQ_Aa_30	AAGGAAACGACTTGAGCCATTGCCGCCAACGAATTTTAAACCGCCTCTTATGCTTTTAAATTTCTTCTTACTAAAAGCAATCATGGACAGATTCACTCCAGACTCTTCCTTAGATCCTTTTCATGTCATGGTTTCTTGTTAATTGTCTTGAAAGGAGGGTTTTCGTAAATTATGTATTATTTCGAGGAAGGATTGATTGGCTAAATAATTTGTATCGTAAGATGAGATCAAAAAATAGCAGAGGCGTG	248	TRINITY_DN61323_c1_g1_i1	TRINITY_DN61323_c1_g1	100	82	0	3	248	1909	2154	4.85e-51	Transporter; Palmitoyltransferase	NONE	NONE	NONE	NONE	NONE	NONE
QQ_Aa_31	GGTAAGGAACAGTGTTCTATTCCGTCGCAGGCGACTTGTATGTTAGAAAGTAGTAGCACTGTTTTAGTAGTTTAACGATAAATCTTGAAATGATATCTAACAAAATGTGTTG	112	TRINITY_DN53955_c0_g1_i1	TRINITY_DN53955_c0_g1	100	37	0	113	3	418	308	2.44e-19	uncharacterized	NONE	NONE	NONE	NONE	NONE	NONE
QQ_Aa_32	CATAAATACAAGAAAGTGACACTGGACGATGCACCAAATCAGAATCTTTACCACATGTGGCACACGGTTTGCCAATGGGCTGCAGGAGCATACTTCCATGCAGTACGACTCTTTGGACATGGCTACTACCAAGACCCATCTCCAGATTCCTGCATTGACCAGTGCGTAATCCCAAGGGGAAAACCAAATTTGAGTTGAAAAAAAATTGCCTGATGGACAGTGGAGAAATTTATTTTGTAAATGTGTGATTTACTTGGTATATCTTGAGATGATTGATTATGGGC	284	TRINITY_DN61969_c4_g1_i1	TRINITY_DN61969_c4_g1	98.947	95	1	285	1	656	372	1.59e-63	uncharacterized	NONE	NONE	NONE	NONE	NONE	NONE
QQ_Aa_33	CATTCTTTGAATATAAAAATATAAAAATCATTTACAGAAGATATGCATCACTTTTTTTCATAATGGGAGTCGACAATGATGAGAATGAAATTGGAATTTTAGAATTCATTCATAACATGGTGGAGACAATGGATAGATATTTTGACAGTGTGTGTGAACTAGATATAATGTTCAATATTGATAAAGCCCATATGCTGCTTGATGAAATGGTCATGAATGGCTGTATAGTAGAGACAAATAAGAATACAATAATGGCACCGTTGTATGTACTTGATGAAAAATGATGAAAAATATAAATTGTACTGTTATATAATAATTTTACAAAATTTTAAC	333	TRINITY_DN58762_c0_g1_i3	TRINITY_DN58762_c0_g1	100	107	0	3	323	644	324	3.83e-67	AP complex subunit sigma	PREDICTED: Quercus lobata AP-4 complex subunit sigma (LOC115977006), mRNA	3e-44	NONE	NONE	NONE	NONE
QQ_Aa_34	TAAAGAGCAGAAGAAGGGTCTTGAAGATATTGTAACACCAATTGTTAGTAAATTATATCAAGGTGCTGGTGGTAAAGGAGGTCCAGGTGGCCCAGAAGGTGGCCCAGAAGGAGGCCCAGAAGGAGGTGCAGGCGGTGAAGGAAAACAGGAAGAAGCAAAGGACGACAAAGATGACAAAGACGAATTATAGATTATGGACATTTGAAACGAACGTTAGATTTTTTACTCAATTCAATTATCCTGCTTCTCAATGCTGATCTTAGGAACTCGTACAAAATTAATGCGGATATCCATGCCCTAAGTAGCTTTAAAGTCAAATATATACCTGCCTTCTGTCGTCTGCCATAGCTTTTAATCGCTGATTACGTTGGAATCAAATAAGGATTTGTCACAATTTCA…	998	TRINITY_DN66990_c2_g2_i3	TRINITY_DN66990_c2_g2	98.897	272	3	183	998	1072	257	3.9e-179	HSPA5; 70 kDa heat shock protein	PREDICTED: Actinia tenebrosa endoplasmic reticulum chaperone BiP-like (LOC116298213), mRNA	6e-09	78 kDa glucose-regulated protein [Lingula anatina]; also ER charperone in later hits (nearly same E value)	6e-06	NONE	NONE
QQ_Aa_35	TGTTGTTAGAGTGAGAGAGCTCTCTGAGACTATCTAGAAGATAGATTTTGTCTTCTCGCTTGCACTCTTCAAATTATGTCAATTAGCTTTCCAAAGCTCGTGTCAAATTCGGTTTTTTTGAATGATCTAGACAAGTTTTTGTTTAAAGGCGAGCGAATTTAACCAGCTTGTATTTTGTCAAATTTATGAAACACAAAATAAATACTGCGTAGACATAGTCTGTTGTTAGAGTGAGAGAGCTCTCTAAGACTATCTAG	357	TRINITY_DN59340_c2_g2_i1	TRINITY_DN59340_c2_g2	97.333	75	2	2	226	104	328	9.35e-43	Disintegrin domain-containing protein; Guanylate cyclase domain-containing protein; Peroxidase	NONE	NONE	NONE	NONE	NONE	NONE
QQ_Aa_36	CCTTGCTAAGATTCGTAAGAGAGCTCGAGTGTTGCTGACGCTGCCAGAGAAGGACTCTCGTCGTCTCTTCGAGGGAAATGCTCTCCTTAGGAGGCTTGTACGAATAGGTGTACTTGATGAGAGCCGTATGAAGCTCGATTATGTTCTAGGCCTGCGAGTTGAGGATTTCTTAGAAAGAAGACTGCAGACTCAAGTGTTCAAGCTTGGACTTGCGAAGTCGATTCATCACGCCCGTGTCATTATTAGGCAGAGACACATTCGTGTACGAAAGCAGTTGGTGAACATTCCTTCATTTGTTGTGCGATTGGACTCACAGAAGCACATTGACTTCAGTCTTAACTCACCATATGGATGTGGAAGGGCTGGTCGTGTTAAGAGGAAGAACATGAAGAAAGGCCA…	503	TRINITY_DN56702_c1_g1_i1	TRINITY_DN56702_c1_g1	94.771	153	8	460	2	2	460	2.39e-90	40S ribosomal protein S9	Esox lucius ribosomal protein S9 (rps9), mRNA	7e-74	40S ribosomal protein S9 [Stylophora pistillata]	4e-84	PF01479.25	1.2e-09
QQ_Aa_37	CTCACAGCTACCAAAATGTCTGAACAGACGGAAAGAGCCTTCCAGAGGCAAAAAGCAATCTTCCAAAACAAGAAGAGGGTGGTCAGCAAAGTCTCTAAGGTCAAAGAACAGAGATTCACAAAATCTGTTGGCCTTGGATTCAAAACTCCAAGAGAGGCTATCGAAGGCACATACATTGACAAGAAATGTCCTTTCACTGGTAATGTGAGCATCCGTGGTCGTATCTTGACTGGTATTGTTCAAAGTTTGAAAATGAAGAGGACGCTCATCATCCGCAGAGATTACCTTCATTACATCAAGAAGTACAATCGATTTGAAAAGAGACACAAGAACTTGGCTGCCCATCTCTCACCATGCTTCAGAGATGTTCAACTTGGGGACATTGTCACTGTTGGCCAA…	526	TRINITY_DN55169_c1_g1_i2	TRINITY_DN55169_c1_g1	98.864	176	2	3	530	28	555	9.64e-115	40S ribosomal protein S11	Nematostella vectensis predicted protein (NEMVEDRAFT_v1g239074) mRNA, complete cds	8e-80	NONE	NONE	PF16205.5	1.2e-33
QQ_Aa_38	AAAGTACAACGTCAGGTCAATGCCTGTCAGGAAAGATGATGAAGTTGTTGTAACACGGGGACACTTCAAAAGCCAACAGTCTGGTAAAATTATTAGCGTTTACAGAAAGAAGTGGATTCTTCACATTGAGAGGGTTCAACGTGAGAAGGCCAATGGTGCAACTGTAAATGTTGGAATTCCAGCCAGCAAGGTTGAGATTGTTAAGCTGAAGTTGGACAAGGACAGGAAGAAGATTCTTGACAGGAAAGCCAAGGCCAAATTGGCAGATAAGGCTAAGGGAAAACATAGAGAAGAAGAGGTTGCCATGGTCACAGAATAAGATTGGACATAGCAGTCTATCCCAATTGTATTTGTATATTAAAAAATGGCTCTTCTTATAAAAAAAAAACCCCCGCATC	398	TRINITY_DN57791_c0_g2_i1	TRINITY_DN57791_c0_g2	100	86	0	260	3	143	400	7.55e-79	KOW domain-containing protein	PREDICTED: Acropora digitifera 60S ribosomal protein L26-like (LOC107349866), mRNA	3e-46	60S ribosomal protein L26 [Exaiptasia pallida]	3e-49	PF16906.5	1.3e-18
